# Identification of divergent *Toxoplasma* Nuclear Pore Complex components highlights speciation of mRNA export machinery

**DOI:** 10.1101/2025.08.27.672535

**Authors:** Pravin S. Dewangan, Shannon R. Dohr, Jackson T. Trotter, Bailey Nichols, Michael L. Reese

**Affiliations:** Department of Pharmacology, University of Texas, Southwestern Medical Center, Dallas, TX USA; Department of Biochemistry, University of Texas, Southwestern Medical Center, Dallas, TX USA

**Keywords:** Evolutionary cell biology, Nuclear pore complex, Apicomplexa, Parasitology

## Abstract

**Background:** A hallmark of the eukaryotic cell is the regulated transport between the nucleus and cytoplasm, which is mediated by a multi-subunit protein assembly called the nuclear pore complex (NPC). While its overall architecture has been preserved across eukaryotes, the NPC structure varies in different organisms, which appears to have tuned its function. Outside of a handful of model systems, the NPC has not been comprehensively studied. This is particularly true of species that are not closely related to well-studied models, such as apicomplexan parasites. Indeed, the evolutionary divergence of Apicomplexa has complicated facile prediction of NPC proteins in these organisms. Because of this, the NPC components remain largely unidentified, and therefore NPC cellular function in Apicomplexa is poorly understood.

**Principal Findings:** Here we identified, experimentally validated, and functionally characterized protein components of the NPC in the apicomplexan parasite *Toxoplasma gondii*. By combining proximity biotinylation with careful bioinformatic analysis, we identified 16 previously uncharacterized proteins that localize to the *Toxoplasma* NPC. We demonstrated 8 of these proteins are essential to parasite replication. Importantly, we defined components of the mRNA export machinery, as well as Nups required for the stability and/or assembly of specific NPC subcomplexes. Consistent with the evolutionary distance between *Toxoplasma* and well-studied models, the majority of our newly validated NPC components show no clear homology to NPC proteins in yeast, animals, or plants. Moreover, we demonstrated that the *Toxoplasma* mRNA export machinery has a distinct composition from other well-established systems. Intriguingly, Sus1, a well-defined protein of the TREX-2 and SAGA complexes, is missing from the *Toxoplasma* genome. In contrast, others, such as Centrin-3, have been conserved in *Toxoplasma*, but are not required for mRNA export in the parasite.

**Conclusion:** Our work highlights the distinct composition of multiple subcomplexes of the *Toxoplasma* NPC and paves the way for future studies to provide high-resolution structural information on the parasite’s unusual NPC architecture.
