## Supplementary material for "Identification of divergent *Toxoplasma* Nuclear Pore Complex components highlights speciation of mRNA export machinery": SI Data S2 Bioinformatic analysis

### Sheet: TgNup_Subcomplex_prediction
Sr. no.	Accession	Nup	(Validated)	Subcomplex	Subcomplex evidence	Secondary Structure predictions	Predicted domains	Yeast Ortholog prediction	Orthology evidence
1	TGGT1_201700	Sec13		Y-shaped complex	Predicted ortholog part of Y-shaped complex	β-sheets	β-propellar WD40	ScSec13	PANTHER, BLAST, Foldseek hit
2	TGGT1_203780	Nup145	Y	Nuclear Basket	Knockdown causes mislocalization of Nup302C (Y-shaped complex); U-ExM	Disordered	FG-repeats	ScNup1	Mislocalization data
3	TGGT1_211700	Sac3	Y	TREX-2	Predicted ortholog part of TREX-2 complex; U-ExM	Disordered, α-helical	SAC3	ScSAC3	PANTHER, Foldseek hit
4	TGGT1_214600	Nup433	Y	Adapter/Y-shaped complex	β-sheets followed by α-solenoid in Nups present in both Adapter and Y-shaped complex; U-ExM	β-sheets, α-helical	α-solenoid	-	-
5	TGGT1_219120	Nup115	Y			Disordered	Zinc finger (ZnF), CCCH-type	-	-
6	TGGT1_223760	Nup169	Y			Disordered, α-helical	-	-	-
7	TGME49_226950	Nup281	Y	mRNA export complex	Knockdown causes mislocalization of TG*_297830 (mRNA export Platform); U-ExM	β-sheets, α-helical, Disordered	Β-propellar
8	TGGT1_227060	Nup139a	Y			α-helical	-	-	-
9	TGGT1_240510	Nup134	Y	Adapter/mRNA export platform	BioID data similar to Nup68 bioid data	β-sheets, α-helical, Disordered	-	-	-
10	TGGT1_250700	Nup161				Disordered, α-helical	Coiled-coil	-	-
11	TGGT1_258970	Nup327	Y	Adapter	Predicted ortholog part of Adapter complex	β-sheets, α-helical	β-propellar, α-solenoid	ScNup157/ScNup170	PANTHER hit
12	TGGT1_259172	Gle1	Y	mRNA export complex	Predicted ortholog part of mRNA export complex	Disordered, α-helical	-	ScGle1	PANTHER, Foldseek hit
13	TGGT1_259640	Nup302	Y	Linker (N-term) / Y-shaped complex (C-term)	Predicted ortholog part of Linker Nups & Y-shaped complex (two polypeptides when mature)	Disordered, α-helical	FG-repeats, Autoproteolytic domain	ScNup145	PANTHER hit
14	TGGT1_261430	Nup117		Membrane	Similar to Yeast membrane protein Ndc1	α-helical, Disordered	Transmembrane region	ScNdc1	Similar secondary structure profile, Multi-pass transmembrane
15	TGGT1_265840	Nup148	Y	Nuclear Basket	Similar to Yeast nuclear basket protein Mlp1/Mlp2; U-ExM	α-helical, Disordered	Coiled-coil	ScMlp1/ScMlp2	Similar secondary structure profile, long coiled-coil
16	TGGT1_267650	Nup324	Y	Adapter/Y-shaped complex	β-sheets followed by α-solenoid in Nups present in both Adapter and Y-shaped complex	β-sheets, α-helical	α-solenoid	-	-
17	TGGT1_269290	Nup503	Y	Adapter/Y-shaped complex	Solenoid Nups present in both Adapter and Y-shaped complex	α-helical	α-solenoid	-	-
18	TGGT1_272350	Rae1/Gle2		mRNA export complex	Predicted ortholog part of mRNA export complex	β-sheets	β-propellar WD40	ScGle2	PANTHER, BLAST, Foldseek hit
19	TGGT1_273850	Nup68	Y	Central Channel/mRNA export complex	Predicted ortholog part of yeast central channel and mRNA export complex; U-ExM	Disordered, α-helical	FG-repeats, Coiled-coil	ScNsp1	PANTHER hit
20	TGGT1_275490	Nup216	Y	Adapter/Y-shaped complex	Knockdown causes mislocalization of nuclear and cytoplasmic NPC markers, α-solenoid in Nups present in both Adapter and Y-shaped complex; U-ExM	α-helical	α-solenoid	-	-
21	TGGT1_276890	Nup129	Y	Adapter	Predicted ortholog part of Adapter complex	α-helical	α-solenoid, coiled-coil	ScNic96	Foldseek hit
22	TGGT1_281640	-				α-helical	-	-	-
23	TGGT1_286230	Nup279	Y	Adapter/Y-shaped complex	β-sheets followed by α-solenoid in Nups present in both complexes	β-sheets, α-helical	α-solenoid	-	-
24	TGGT1_297745	Nup413	Y	Membrane	Predicted ortholog part of membrane Nups	β-sheets	Transmembrane region	ScNup152	PANTHER hit
25	TGGT1_297830	Nup139b	Y	mRNA export complex	Predicted ortholog part of mRNA export complex; U-ExM	β-sheets, α-helical	Coiled-coil	ScNup82	Similar secondary structure profile, mRNA export block upon knockdown, no NLS sequence
26	TGGT1_305790	Nup206				Disordered, β-sheets, α-helical	FG-repeats, Protein-tyrosine phosphatase	-	-
27	TGGT1_306560	Nup67	Y	Central Channel	Predicted ortholog part of yeast central channel	Disordered, α-helical	FG-repeats, Coiled-coil	ScNup49	Similar secondary structure profile
28	TGGT1_309250	Nup407	Y			Disordered, β-sheets, α-helical	-	-	-
29	TGGT1_310610	Nup43	Y	mRNA export complex	Predicted ortholog part of yeast mRNA export platform/cytoplasmic filament	Disordered, α-helical	FG-repeats	ScNup42	Similar secondary structure profile
30	TGGT1_313430	Nup593	Y	Adapter	Knockdown causes mislocalization of nuclear and cytoplasmic NPC markers; U-ExM	Disordered, α-helical	FG-repeats, α-solenoid	-	-

### Sheet: OrthoMCL
Accession	Nup	Group ID	Number of Core Proteins	Alveolates	Apicomplexa hits	Notes
TGGT1_201700	Sec13	OG7_0003747	237	All	All	Both Sec13/Seh1 in same ORTHMCL group; Toxo has only Sec13
TGGT1_203780	Nup145	OG7_0031659	8	Chromerids, Apicomplexa	Toxo, Crypto	Apicomplexa ONLY
TGGT1_211700	Sac3	OG7_0005281	169
TGGT1_214600	Nup433	OG7_0102590	2	Apicomplexa	Toxo only	only Toxo related
TGGT1_219120	Nup115	OG7_0002161	445	All	All	OrthoMCL group contains many Zn-finger
TGGT1_223760	Nup169	OG7_0102717	2
TGGT1_226950		OG7_0052648	4
TGGT1_227060	Nup139a	OG7_0102546	2
TGGT1_240510	Nup134	OG7_0102755	2
TGGT1_250700	Nup161	OG7_0102140	2
TGGT1_258970	Nup327	OG7_0072055	3
TGGT1_259172	Gle1	OG7_0008208	94	Chromerids, Apicomplexa (not Ciliates)	All	NOT IN CILIATES, in SAR otherwise, also not found in Tryps
TGGT1_259640	Nup302	OG7_0005085	175
TGGT1_261430	Nup117	OG7_0068812	3
TGGT1_265840	Nup148	OG7_0102420	2	Apicomplexa	Toxo only	only Toxo related
TGGT1_267650	Nup324	OG7_0177980	1
TGGT1_269290	Nup503	OG7_0044762	5
TGGT1_272350	Rae1/Gle2	OG7_0003556	253	All	All	Plasmodium present, but many spp missing; issue with gene model?
TGGT1_273850	Nup68	OG7_0033855	7
TGGT1_275490	Nup216	OG7_0102762	2
TGGT1_276890	Nup129	OG7_0102319	2
TGGT1_281640	-	OG7_0102618	2
TGGT1_286230	Nup279	OG7_0102290	2
TGGT1_297745	Nup413	OG7_0007302	108	All	All	Membrane Nup
TGGT1_297830	Nup139b	OG7_0102704	2
TGGT1_305790	Nup206	OG7_0004121	219			5' Capping mRNA; unvalidated Nup
TGGT1_306560	Nup67	OG7_0102306	2
TGGT1_309250	Nup407	OG7_0102426	2
TGGT1_310610	Nup43	OG7_0064415	3
TGGT1_313430	Nup593	OG7_0072097	3

### Sheet: Tg_Candidates_against_Yeast
Toxoplasma candidates	Nup Name	Panther hit	Panther hit name	Panther e-val	Blast_Hit	Blast_Hit_name	BLAST e-val	Reciprocal BLAST success	Foldseek_Hit	Foldseek_Hit_name	Foldseek e-val	References
TG*_201700	TgSec13	PTHR11024:SF2	PROTEIN SEC13 HOMOLOG	4e-85	Q04491	GTPase-activating protein SEC13	1e-51	Yes	Q04491	SEC13	8.46e-26
TG*_203780	TgNup145	no hits			Q02629	Nucleoporin NUP100/NSP100	0.015		P06844	Protein SPT3	6.42
TG*_211700	TgSAC3	PTHR12436	80 KDA MCM3-ASSOCIATED PROTEIN (GANP)	4e-37	no hits				P46674	Yeast Sac3	2.15e-11
TG*_214600	TgNup433	no hits			no hits				P38181	Nucleoporin NUP170	5.45
TG*_219120	TgNup115	PTHR12547:SF185	C3H1-TYPE DOMAIN-CONTAINING PROTEIN	2.5e-20	no hits				Q12000	Translation machinery-associated protein 46	0.514
TG*_223760	TgNup169	no hits			no hits				P13517	F-actin-capping protein subunit beta	8.72
TG*_226950	TgNup281	PTHR36721	PROLINE-RICH FAMILY PROTEIN	3e-30	no hits				P42935	Elongator complex protein 2	4.86e-06
TG*_227060	TgNup139a	no hits			no hits				Q03390	Vacuolar protein-sorting-associated protein 60	1.28
TG*_228100	(unval)	PTHR44163:SF1	U3 SMALL NUCLEOLAR RNA-ASSOCIATED PROTEIN 4 HOMOLOG	3.4e-37	Q06679	small subunit rRNA maturation protein UTP4	3e-08	Yes	Q06679	U3 small nucleolar RNA-associated protein 4	4.05e-29
TG*_240510	TgNup134	no hits			no hits				Q12510	DNA damage-binding protein CMR1	0.000254
TG*_248500	(Nup37)	PTHR13000	NUCLEOPORIN P54	4.3e-14	no hits				P48837	Nucleoporin NUP57	0.000597
TG*_250700	(unval)	no hits			P43591	ATP-dependent kinase YFH7	0.026		no hits
TG*_258970	TgNup327	PTHR10350:SF6	NUCLEAR PORE COMPLEX PROTEIN NUP155	1.5e-21	no hits				P53011	Nucleoporin SEH1	0.913
TG*_259172	TgGLE1	PTHR12960:SF0	MRNA EXPORT FACTOR GLE1	1.2e-37	P33332	GTP-Rho binding exocyst subunit SEC3	0.001	No	Q12315	Nucleoporin GLE1	2.42e-10
TG*_259640	TgNup302	PTHR23198:SF6	NUCLEAR PORE COMPLEX PROTEIN NUP98-NUP96	7.2e-92	Q02630	FG-nucleoporin NUP116	2e-28	No	no hits
TG*_261430		no hits			no hits				no hits
TG*_265840	TgNup148	PTHR15439	RETINOBLASTOMA-BINDING PROTEIN 6	1.2e-06	P36022	Dynein heavy chain, cytoplasmic	0.008	No	no hits
TG*_267650	TgNup324	no hits			no hits				P53270	Uncharacterized protein YGR117C	0.0234
TG*_269290	TgNup503	no hits			no hits				no hits
TG*_272350	TgRAE1/Gle2	PTHR10971:SF11	MRNA EXPORT FACTOR RAE1	3.5e-86	P40066	RNA export factor GLE2	2e-46	No	P40066	Nucleoporin GLE2	1.28e-29
TG*_273850	TgNup68	PTHR12084:SF0	NUCLEAR PORE GLYCOPROTEIN P62	4.6e-36	Q02629	FG-nucleoporin NUP100	1e-13	No	no hits
TG*_275490	TgNup216	PTHR46662:SF104	GPI-ANCHORED ADHESIN-LIKE PROTEIN PGA55-RELATED	5.6e-11	no hits				P52891	Nucleoporin NUP84	0.143
TG*_276890	TgNup129	no hits			no hits				P34077	Nucleoporin NIC96	1.56e-07
TG*_281640	(unval)	no hits			no hits				P53185	Uncharacterized protein YGL036W	1.14
TG*_286230	TgNup279	no hits			no hits				Q06822	ASTRA-associated protein 1	0.192
TG*_297745	TgNup413	PTHR23019	NUCLEAR PORE MEMBRANE GLYCOPROTEIN GP210-RELATED	1.1e-39	no hits				P32639	Pre-mRNA-splicing helicase BRR2	0.9
TG*_297830	TgNup139b	PTHR31949	GASTRIC MUCIN-LIKE PROTEIN	9e-13	no hits				P25569	Glucose-induced degradation protein 7	0.0472
TG*_305790	TgNup206	PTHR34491	A-TYPE INCLUSION PROTEIN, PUTATIVE-RELATED	6.8e-14	no hits				Q00684	Tyrosine-protein phosphatase CDC14	0.0141
TG*_306560	TgNup67	PTHR12084	NUCLEAR PORE GLYCOPROTEIN P62-RELATED	3.1e-13	P49687	nucleocytoplasmic transporter NUP145	3e-14	No	no hits
TG*_309250	TgNup407	no hits			no hits				P32639	Pre-mRNA-splicing helicase BRR2	8.76
TG*_310610	TgNup43	PTHR23198	NUCLEOPORIN	3.6e-10	Q03640	Tricalbin-3	0.056		Q06089	Uncharacterized mitochondrial outer membrane protein	8.73
TG*_313430	TgNup593	PTHR46662:SF104	GPI-ANCHORED ADHESIN-LIKE PROTEIN PGA55-RELATED	3e-20	Q02629	FG-nucleoporin NUP100	6e-30	No	no hits
Reciprocal Blast
Yeast_BLAST_Hits	Yeast_BLAST_Hit_Name	Reciprocal_TGGT1_Hits	Reciprocal_TGGT1_Hits_name	Reciprocal_BLAST_e-val
Q04491	GTPase-activating protein SEC13	TG*_201700	WD domain, G-beta repeat-containing protein (TgSec13)	1e-47
P40066	RNA export factor GLE2	TG*_245470	mitotic checkpoint protein, BUB3 family protein	1.94e-49
Q02629	FG-nucleoporin NUP100	TG*_259640	nucleoporin autopeptidase (TgNup302)	6.78e-11
Q02630	FG-nucleoporin NUP116	TG*_259640	nucleoporin autopeptidase (TgNup302)	1.41e-21
P49687	nucleocytoplasmic transporter NUP145	TG*_259640	nucleoporin autopeptidase (TgNup302)	4e-12
Q02629	FG-nucleoporin NUP100	TG*_259640	nucleoporin autopeptidase (TgNup302)	6.78e-11
Q06679	small subunit rRNA maturation protein UTP4	TG*_228100	hypothetical protein TGGT1_228100	2e-07
P33332	GTP-Rho binding exocyst subunit SEC3	TG*_222110	PUB domain-containing protein	0.0001

### Sheet: Tg_candidates_against_Plasmodiu
Toxoplasma candidates	Nup Name	Blast_Hit	Blast_Hit_name	BLAST e-val	Reciprocal BLAST hit	Reciprocal BLAST e-value	Valid BLAST	Foldseek_Hit	Foldseek_Hit_name	Foldseek e-val	References
TGGT1_201700	TgSec13	PBANKA_1445400	protein transport protein SEC13	5e-69	TGGT1_201700	1.31e-60	Y	PBANKA_0504500	Cytoplasmic dynein intermediate chain, putative	1.8e-10
TGGT1_211700	TgSAC3	PBANKA_0701600	coiled-coil domain-containing protein 124, putative	0.028	TGGT1_237260	5.19e-21	Y		no hits
TGGT1_219120	TgNup115	PBANKA_1239800	zinc finger protein, putative	8.01e-35	TGGT1_219120	3.9e-35	Y	PBANKA_1206800	Zinc finger (CCCH type) protein, putative	2.35e-10
TGGT1_223760	TgNup169	PBANKA_1453000	conserved Plasmodium protein, unknown function	0.2	TGGT1_223760	0.32	Y		no hits
TGGT1_226340	(unval)	PBANKA_0503800	conserved Plasmodium protein, unknown function	1.37e-15	TGGT1_226340	2.11e-13	Y			no hits
TGME49_226950	TgNup281	PBANKA_0300600	Plasmodium exported protein, unknown function	1.9e-09	TGGT1_226950	1.09e-10	Y	PBANKA_0922500	PBANKA_0922500	Kelch domain-containing protein, putative	6.08
TGGT1_248120		PBANKA_0109700	SWI/SNF-related matrix-associated actin-dependent regulator of chromatin, putative	1.26e-11	TGGT1_248120	3.15e-11	Y			no hits
TGGT1_250700	(unval)	PBANKA_1023800	conserved Plasmodium protein, unknown function	0.000896	TGGT1_250700	0.000217	Y		no hits
TGGT1_261430		PBANKA_1432100	conserved Plasmodium protein, unknown function	7.27e-07	TGGT1_261430	1.16e-06	Y		no hits
TGGT1_265360		PBANKA_0314600	thioesterase/thiol ester dehydrase-isomerase, putative	5.82e-06	TGGT1_265360	1.21e-05	Y			no hits
TGGT1_269290	TgNup503	PBANKA_0107600	nucleoporin NUP637, putative	5.87e-09	TGGT1_269290	4.22e-07	Y		no hits
TGGT1_273850	TgNup68	PBANKA_0416300	nucleoporin NUP221	2.05e-09	TGGT1_273850	6.92e-07	Y		no hits
TGGT1_276890	TgNup129	PBANKA_0917300	conserved Plasmodium protein, unknown function	0.23	TGGT1_276890	0.44	Y		no hits
TGGT1_203780	TgNup145	PBANKA_0107600	nucleoporin NUP637, putative	0.004	TGGT1_269290	4.22e-07			no hits
TGGT1_214600	TgNup433	PBANKA_1427700	RuvB-like helicase 1, putative	6.5	TGGT1_293372	1.29e-151			no hits
TGGT1_227060	TgNup139a	PBANKA_0810600	exoribonuclease, putative	0.099	TGGT1_305780	1.68e-112			no hits
TGGT1_228100	(unval)	PBANKA_0614500	eukaryotic translation initiation factor 3 subunit I, putative	0.92	TGGT1_289830	2.21e-117		PBANKA_1452200	periodic tryptophan protein 1, putative	1.18e-05
TGGT1_240510	TgNup134	no hits							no hits
TGGT1_243310		no hits								no hits
TGGT1_248500	(Nup37)	PBANKA_0206400	2-C-methyl-D-erythritol 4-phosphate cytidylyltransferase, putative	4.2	TGGT1_306260	0.000235			no hits
TGGT1_258970	TgNup327	PBANKA_1018100	ABC transporter G family member 2	0.31	TGGT1_315560	1.06e-58			no hits
TGGT1_259172	TgGLE1	PBANKA_0406200	conserved Plasmodium protein, unknown function	4.79e-11	TGGT1_319312	1.51e-24			no hits
TGGT1_259640	TgNup302	PBANKA_0416300	nucleoporin NUP221	3.1e-14	TGGT1_273850	6.92e-07			no hits
TGGT1_265840	TgNup148	PBANKA_1454200	conserved Plasmodium protein, unknown function	0.00045	TGGT1_248570	1.1e-06			no hits
TGGT1_267650	TgNup324	PBANKA_0622400	kinesin-20	0.18	TGGT1_224880	1.6e-53			no hits
TGGT1_272350	TgRAE1/Gle2	PBANKA_0822900	dynein intermediate chain, putative	1.18e-09	TGGT1_209300	7.05e-54		PBANKA_1439300	WD repeat-containing protein, putative	6.9e-12
TGGT1_275490	TgNup216	PBANKA_1230000	GPI-anchored wall transfer protein 1, putative	3	TGGT1_214920	2.03e-29			no hits
TGGT1_281640	(unval)	PBANKA_MIT01100	cytochrome c oxidase subunit 3	1.6	TGGT1_365020	9.27e-05
TGGT1_286230	TgNup279	PBANKA_0313300	sugar transporter, putative	0.15	TGGT1_300250	1.38e-35		PBANKA_1311800	U3 small nucleolar RNA-associated protein 12, putative	8.7
TGGT1_297745	TgNup413	PBANKA_0701700	conserved Plasmodium protein, unknown function	3.3	TGGT1_264090	1.88e-10			no hits
TGGT1_297830	TgNup139b	PBANKA_1442200	protein SOC2	0.16	TGGT1_262470	1.63e-15			no hits
TGGT1_305790	TgNup206	PBANKA_0312500	origin recognition complex subunit 5, putative	0.8	TGGT1_232970	8.2e-10		PBANKA_1223900	protein tyrosine phosphatase (PTP2)	0.101
TGGT1_306560	TgNup67	PBANKA_0416300	nucleoporin NUP221	1.52e-07	TGGT1_273850	6.92e-07			no hits
TGGT1_309250	TgNup407	PBANKA_0515400	protein GEXP15	0.12	TGGT1_217010	5.26e-13			no hits
TGGT1_310610	TgNup43	PBANKA_0107600	nucleoporin NUP637, putative	9.3e-10	TGGT1_269290	4.22e-07			no hits
TGGT1_313430	TgNup593	PBANKA_0416300	nucleoporin NUP221	3.99e-17	TGGT1_273850	6.92e-07			no hits

### Sheet: Yeast_Nups_against_Tg
Yeast_Nups	Nup_name	Blast_Hit	Blast_Hit_name	BLAST e-val	Foldseek_Hit	Foldseek_Hit_name	Foldseek e-val
P40066	Gle2	TG*_245470	mitotic checkpoint protein, BUB3 family protein	1.94e-49	TG*_233410	Sof1 family domain-containing protein	5.91e-11
Q04491	Sec13	TG*_201700	TgSec13	1.09e-47	TG*_233410	Sof1 family domain-containing protein	2.97e-08
Q02647	Dyn2	TG*_223000	dynein light chain DLC	1.34e-29	TG*_223000	Dynein light chain	4.96e-11
Q02630	Nup116	TG*_259640	TgNup302	1.41e-21	no hits
P49687	Nup145	TG*_259640	TgNup302	4.28e-12	no hits
P48837	Nup57	TG*_259640	TgNup302	5.56e-12	no hits
P53011	Seh1	TG*_201700	TgSec13	6.18e-12	TG*_209300	WD domain, G-beta repeat-containing protein	1.02e-07
Q02199	Nup49	TG*_259640	TgNup302	6.74e-11	no hits
Q02629	Nup100	TG*_259640	TgNup302	6.78e-11	no hits
P32499	Nup2	TG*_293340	TgRanBP1	5.43e-10	TG*_202210	Nucleoside diphosphate kinase	1.29
P14907	Nsp1	TG*_273850	TgNup68	1.39e-09	no hits
Q12315	Gle1	TG*_246190	TgCep530	3.6e-06	no hits
P40477	Nup159	TG*_250670	hypothetical	7.37e-06	TG*_233410	Sof1 family domain-containing protein	0.00017
P40457	Mlp2	TG*_207480	GCC2 and GCC3 domain-containing protein	0.000147	no hits
Q02455	Mlp1p	no hits			no hits
P32500	Ndc1	no hits			no hits
P34077	Nic96	no hits			no hits
P20676	Nup1	no hits			no hits
P36161	Nup133	no hits			TG*_204510	WD domain, G-beta repeat-containing protein	0.0212
P40064	Nup157	no hits			TG*_233410	Sof1 family domain-containing protein	0.00869
P38181	Nup170p	no hits			TG*_233410	Sof1 family domain-containing protein	0.00173
P52593	Nup188	no hits			no hits
P47054	Nup192	no hits			no hits
P49686	Nup42	no hits			no hits
Q03790	Nup53	no hits			no hits
Q05166	Nup59	no hits			TG*_321500	RNA recognition motif-containing protein	0.00789
P39705	Nup60	no hits			no hits
P40368	Nup82	no hits			TG*_209300	WD domain, G-beta repeat-containing protein	6.72e-05
P52891	Nup84	no hits			no hits
P46673	Nup85	no hits			no hits
P39685	Pom152p	no hits			TG*_217850	Sucrose-6F-phosphate phosphohydrolase	9
Q12164	Pom33	no hits			no hits
Q12445	Pom34p	no hits			no hits

### Sheet: Plasmodium_Nups_against_Tg
Plasmodium_Nups	Nup_name	Blast_Hit	Blast_Hit_name	BLAST e-val	Reciprocal BLAST	Reciprocal BLAST e-val	Foldseek_Hit	Foldseek_Hit_name	Foldseek e-val
PBANKA_0107600	PbNup637	TG*_269290	TgNup503	0.0002	no hits		no hits
PBANKA_0309200	PbNup390a	no hits					no hits
PBANKA_0309400	PbNup434	TG*_289960	Hypothetical protein	0.5			TG*_233410	Sof1 family domain-containing protein	7.36
PBANKA_0416300	PbNup221	TG*_273850	TgNup68	8e-06	PBANKA_0416300	2.05e-09	no hits
PBANKA_0417900	PbNup138	TG*_273850	TgNup68	0.0002	PBANKA_0416300	2.05e-09	TG*_242790A	Putative trichohyalin	6.67
PBANKA_0807900	PbNup335	TG*_229780	GHMP kinase	1.2			no hits
PBANKA_1140100	PbNup205	no hits					no hits
PBANKA_1310200	PbNup313	no hits					no hits
PBANKA_1365100	PbNup176	TG*_288000	Hypothetical protein	7.8			TG*_233410	Sof1 family domain-containing protein	3.02
PBANKA_1445400	PbSec13	TG*_201700	TgSec13	1e-60	PBANKA_1445400	5e-69	TG*_209300	WD domain, G-beta repeat-containing protein	3.29e-08
PBANKA_1454600	PbNup269	no hits					no hits

### Sheet: Yeast_Trex2_against_Tg
Accession	Name	Blast_Hit	Blast_Hit_name	BLAST e-val	Reciprocal BLAST hit	Reciprocal BLAST evalue	Foldseek_Hit	Foldseek_Hit_name	Foldseek e-val
P06704	CDC31	TG*_260670	putative centrin (Centrin 3)	8e-58	CDC31	2e-57	TG*_229910	EF hand domain-containing protein	1.2e-06
O94742	SEM1	TG*_236920	Hypothetical protein	0.001	SEM1	0.005	TG*_261210	Putative 26s proteasome subunit p55	0.00435
Q08231	THP1	no hits					no hits
Q6WNK7	SUS1	no hits					no hits
P46674	SAC3	no hits					TG*_207460B	Rab5B protein	0.253
