## Supplementary material for "Identification of divergent *Toxoplasma* Nuclear Pore Complex components highlights speciation of mRNA export machinery": SI Data S5 - List of primers

### Sheet: Sheet1
f TgNup68(atg- 662) dhfrp-ga [57]	caaggtttcgtgctgatcCTTTCCGTGGCTTGAACGAG		To gibson assemble Toxoplasma Nup68 into pHPT vectors
r TgNup68(no*) GS-HA1-ga [59]	cgggacgtcgtacgggtagctgccTTCACCATGTTTCGCATCCGATG		To gibson assembly TgNup68 into pHPT 3xHA/BioID2 pHPT vectors
f TgNup302(Int7) dhfrp-ga [58]	caaggtttcgtgctgatcGGTAAGAGAACGAAGCGACGG		To gibson assemble Toxoplasma Nup302 into pHPT vectors (linearize with EcoRI)
r TgNup302(E2894no*) HA1-ga [60]	cgggacgtcgtacgggtagctgccTTCCCTGCGTTCTTCGAGCAG		To gibson assembly TgNup302 into pHPT 3xHA/BioID2 pHPT vectors
f TgNup134(*-2103) dhfrp-ga [60]	caaggtttcgtgctgatcGCCAAGGGAGCCGCATCCC		To gibson assemble Toxoplasma Nup134 into pHPT vectors (linearize with EcoRI/XhoI)
r TgNup134(W1238no*) HA1-ga [59]	cgggacgtcgtacgggtagctgccCCATCTGCCGAAACCACCGG		To gibson assemble Toxoplasma Nup134 into 3xHA/BioID2 vectors
Name of Primer	Sequence (5’ to 3’)	Length	Purpose
fTg_313430_Nup593_DHFRp_ga[61]	tgcaaggtttcgtgctgatcCTATGTTTTGCCTCTTTTGCTCTCTTTTC	49	Gibson assembly Tg_313430 gDNA with DHFRp
rTg313430_Nup593(no*)-HA-ga[58]	tccgggacgtcgtacgggtaTGATTCTACGTCGCTATCTGCTC	43	Gibson assembly Tg_313430 gDNA with 1xHA tag for 3xHA/3xHA-AID
fTg_203780_Nup145_DHFRp_ga[59]	tgcaaggtttcgtgctgatcGCGACCGATTCACGGGTTGG	40	Gibson assembly Tg_203780 gDNA with DHFRp
rTg203780_Nup145(no*)-HA-ga[58]	tccgggacgtcgtacgggtaTTTTTTTGTTCGCTTGATAGTCAGTCG	47	Gibson assembly Tg_203780 gDNA with 1xHA tag for 3xHA/3xHA-AID
fTg_258970_DHFRp_ga[60]	tgcaaggtttcgtgctgatcTGTTGCGCCTCTAGAGGTCCC	41	Gibson assembly Tg_258970 gDNA with DHFRp
rTg258970_(no*)-HA-ga[58]	tccgggacgtcgtacgggtaGCTGTCTATGGGTTGTTGAAG	41	Gibson assembly Tg_258970 gDNA with 1xHA tag for 3xHA/3xHA-AID
fTg_234390_Exon2_DHFRp_ga[61]	tgcaaggtttcgtgctgatcCGTGTCTGCGAAGCATGCTTC	41	Gibson assembly Tg_234390 gDNA with DHFRp
rTg234390(no*)-HA-ga[58]	tccgggacgtcgtacgggtaGGCCGTCTGCTTCCTCTTTTTG	42	Gibson assembly Tg_234390 gDNA with 1xHA tag for 3xHA/3xHA-AID
fTg_250700_DHFRp_ga[60]	tgcaaggtttcgtgctgatcGAACTGTCACTGCTCTCGTCCG	42	Gibson assembly Tg_250700 gDNA with DHFRp
rTg250700(no*)-HA-ga[58]	tccgggacgtcgtacgggtaGGGACCTGCTCCGGCAAGGAAAG	43	Gibson assembly Tg_250700 gDNA with 1xHA tag for 3xHA/3xHA-AID
Name of Primer	Sequence (5’ to 3’)	Length	Purpose
fTg_297745(*-1456)_dhfrp_ga[59]	tgcaaggtttcgtgctgatcGGCGACTCTCTCAGCTTCCC	59	To clone the gDNA of TGME49_297745 at the 5’ end of DHFRp in opposite direction
rTg297745(no*)-1xHA-ga[60]	tccgggacgtcgtacgggtaCGCGACCCACTTCCACTGG	60	To clone the gDNA of TGME49_297745 with 1xHA tag without stop codon
fTg_261430(*-1250)_dhfrp_ga[60]	tgcaaggtttcgtgctgatcCGTCCTCAGCGGTCTCTGC	60	To clone the gDNA of TGME49_261430 at the 5’ end of DHFRp in opposite direction
rTg_261430(no*)-1xHA-ga[59]	tccgggacgtcgtacgggtaCTCGTCGCTCAAATCATCGTC	59	To clone the gDNA of TGME49_261430 with 1xHA tag without stop codon
fTg_297830(*-1198)_dhfrp_ga[61]	tgcaaggtttcgtgctgatcGCTGCGCCAGAAGGAGGATG	61	To clone the gDNA of TGME49_297830 at the 5’ end of DHFRp in opposite direction
rTg_297830(no*)-1xHA-ga[59]	tccgggacgtcgtacgggtaGAGAGAAACCTTCTGCATGAGC	59	To clone the gDNA of TGME49_297830 with 1xHA tag without stop codon
ftg_214600(*-1193)_dhfrp_ga[61]	tgcaaggtttcgtgctgatcCTTTCTCTTTGGCATCGGAAGGAAG	61	To clone the gDNA of TGME49_214600 at the 5’ end of DHFRp in opposite direction
rTg_214600(no*)-1xHA-ga[60]	tccgggacgtcgtacgggtaAACAACGCGCGAGGACGTG	60	To clone the gDNA of TGME49_214600 with 1xHA tag without stop codon
fTg_211700(*-1060)_dhfrp_ga[60]	tgcaaggtttcgtgctgatcGAAGCGAAGGAGACAGGCCG	60	To clone the gDNA of TGME49_211700 at the 5’ end of DHFRp in opposite direction
rTg_211700(no*)-1xHA-ga[59]	tccgggacgtcgtacgggtaTGCCGTCGACCTGACAATGTAG	59	To clone the gDNA of TGME49_211700 with 1xHA tag without stop codon
Name of Primer	Sequence (5' to 3')	Length	Purpose
fTg_304990_GDP_binding-(*-2070)-DHFRp-ga-[60]	tgcaaggtttcgtgctgatcGGACAAGCTTCTGAAGAAGCTGC	43	To clone BioID hit 304990 with DHFRp end in pHPT vector
rTg_304990_GDP_binding-(no*)-3xHA-ga[59]	tccgggacgtcgtacgggtaACCTACATACGCTGTTGAGTAACGG	45	To clone BioID hit 304990 with 3xHA tag in pHPT vector
fTg_286230-(*-1329)-DHFRp-ga[58]	tgcaaggtttcgtgctgatcGTAAAAACAGGCATTAACGCAGCTAG	46	To clone BioID hit 286230 with DHFRp end in pHPT vector
rTg_286230-(no*)-3xHA-ga[58]	tccgggacgtcgtacgggtaCACCTCCTCAGAACATGCGAG	41	To clone BioID hit 286230 with 3xHA tag in pHPT vector
fTg_267650-(*-984)_DHFRp_ga[58]	tgcaaggtttcgtgctgatcGACGAAGAAGCAGAACACAGACAC	44	To clone BioID hit 267650 with DHFRp end in pHPT vector
rTg_267650-(no*)-3xHA-ga[59]	tccgggacgtcgtacgggtaCTCGGCGCTCAAGAGACG	38	To clone BioID hit 267650 with 3xHA tag in pHPT vector
fTg_213900_RCC1-(*-2147)-DHFRp-ga[58]	tgcaaggtttcgtgctgatcGGTTTCGTCTGCGGAGCG	38	To clone BioID hit 213900 with DHFRp end in pHPT vector
rTg_213900_RCC1-(no*)-3xHA-ga[58]	tccgggacgtcgtacgggtaTCGACTGTTTGGGCGCCG	38	To clone BioID hit 213900 with 3xHA tag in pHPT vector
fTg_227060(*-1238)-DHFRp-ga-[59]	tgcaaggtttcgtgctgatcccctggatttccgcaggtcg	40	To clone BioID hit 227060 with DHFRp end in pHPT vector
rTg_227060(no*)-3xHA-ga[58]	tccgggacgtcgtacgggtaCACTGGCTGGAAGAGGGGC	39	To clone BioID hit 227060 with 3xHA tag in pHPT vector
fTg_223760-(*-1101)-DHFRp-ga-[59]	tgcaaggtttcgtgctgatcGCTGGAAAGACTTCAGGGGTCG	42	To clone BioID hit 223760 with DHFRp end in pHPT vector
rTg_223760-(no*)-3xHA-ga[60]	tccgggacgtcgtacgggtaAACGCCTGCTCCCAAGTAAAGC	42	To clone BioID hit 223760 with 3xHA tag in pHPT vector
Name of Primer	Sequence (5' to 3')	Length	Purpose
fTg_258850-(*-1590)-DHFRp-ga[59]	tgcaaggtttcgtgctgatcGCGCATGAAGAGGGTGAGGAC	35	To clone BioID hit 258850 with DHFRp end in pHPT vector
rTg_258850-(no*)-3xHA-ga[59]	tccgggacgtcgtacgggtaCTTGTCCGGGTTTATGAGGTCTGC	40	To clone BioID hit 258850 with 3xHA tag in pHPT vector
fTg_243310-(*-1121)-DHFRp-ga[58]	tgcaaggtttcgtgctgatcCCAGCCGGCCCCGGC	41	To clone BioID hit 243310 with DHFRp end in pHPT vector
rTg_243310-(no*)-3xHA-ga[60]	tccgggacgtcgtacgggtaTCGTCTCCGGCTTCCCCTGA	44	To clone BioID hit 243310 with 3xHA tag in pHPT vector
fTg_226340-(*-1616)-DHFRp-ga[58]	tgcaaggtttcgtgctgatcGACGTCGGAGCAAACAGCG	35	To clone BioID hit 26340 with DHFRp end in pHPT vector
rTg_226340-(no*)-3xHA-ga[59]	tccgggacgtcgtacgggtaGATCGTGGGTGGCGGAGGC	40	To clone BioID hit 226340 with 3xHA tag in pHPT vector
fTg_267650-(*-984)_DHFRp_ga[58]	tgcaaggtttcgtgctgatcGACGAAGAAGCAGAACACAGACAC	39	To clone BioID hit 267650 with DHFRp end in pHPT vector
rTg_267650-(no*)-3xHA-ga[59]	tccgggacgtcgtacgggtaCTCGGCGCTCAAGAGACG	39	To clone BioID hit 267650 with 3xHA tag in pHPT vector
fTg_281640-(*-1287)-DHFRp-ga[60]	tgcaaggtttcgtgctgatcCCCTTCTCCCCGTCAGTACGAGC	44	To clone BioID hit 281640 with DHFRp end in pHPT vector
rTg_281640-(no*)-3xHA-ga[61]	tccgggacgtcgtacgggtaCTGCGAAAGCAGTTTCCGCAGC	38	To clone BioID hit 281640 with 3xHA tag in pHPT vector
fTg_304700-(*-934)-DHFRp-ga[60]	tgcaaggtttcgtgctgatcGCGGAGACACGACGCCAACG	43	To clone BioID hit 304700 with DHFRp end in pHPT vector
rTg_304700-(no*)-3xHA-ga[57]	tccgggacgtcgtacgggtaCGCCACACACCGCGACTC	42	To clone BioID hit 304700 with 3xHA tag in pHPT vector
fTg_313770-(*-1528)-DHFRp-ga[58]	tgcaaggtttcgtgctgatcAGTCTCCGATTCCTTGCCAGTGG	40	To clone BioID hit 313770 with DHFRp end in pHPT vector
rTg_313770-(no*)-3xHA-ga[59]	tccgggacgtcgtacgggtaCCGCCCACGGCCCAGCC	38	To clone BioID hit 313770 with 3xHA tag in pHPT vector
fTg_288030-(*-1646)-DHFRp-ga[60]	tgcaaggtttcgtgctgatcAGACAGCCCCCGCGCTTCTC	43	To clone BioID hit 288030 with DHFRp end in pHPT vector
rTg_288030-(no*)-3xHA-ga[59]	tccgggacgtcgtacgggtaTTTGCTATCGTCTTCCTCGACAACCA	37	To clone BioID hit 288030 with 3xHA tag in pHPT vector
fTg_314970_RHD3_Sey1-(*1185)-DHFRp-ga[58]	tgcaaggtttcgtgctgatcCGCTGAGCGCGGTCG	40	To clone BioID hit 314970 with DHFRp end in pHPT vector
rTg_314970_RHD3_Sey1-(no*)-3xHA-ga[59]	tccgggacgtcgtacgggtaCTTTGTCGCGTCGTCTTGCT	46	To clone BioID hit 314970_RHD3_Sey1 with 3xHA tag in pHPT vector
Primers	Sequence		Details
fTg201700(*-1395)_dhfrp_ga[59]	tgcaaggtttcgtgctgatcGTCAACAAACGCCTCAAGGCCC		To clone the TGGT1_201700 predicted Sec13 gDNA in the pHPT vector with DHFR promotor end
rTg201700(no*)_1xHA_ga[60]	tccgggacgtcgtacgggtaGTTTCCTTTGTAAGGCGCATACATC		To clone the TGGT1_201700 predicted Sec13 genomic DNA end with a 1xHA tag for AID or BioID or 3xHA
FTg228100(*-1889)_dhfrp_ga[60]	tgcaaggtttcgtgctgatcGCGTTGTCTAGCATTCAGTGAGG		To clone the TGGT1_228100 gDNA in the pHPT vector with DHFR promotor end
rTg228100(no*)_1xHA_ga[61]	tccgggacgtcgtacgggtaCGTGCCGTAGCGCTTTCTG		To clone the TGGT1_228100 genomic DNA end with a 1xHA tag for AID or BioID or 3xHA
fTg248500(*-1309)_dhfrp_ga[60]	tgcaaggtttcgtgctgatcGACTTACAATAGCATATCCCCGTAGCC		To clone the TGGT1_248500 predicted Nup37 gDNA in the pHPT vector with DHFR promotor end
rTg248500(no*)_1xHA_ga[60]	tccgggacgtcgtacgggtaCCGCACTCCTTTTCTGCGG		To clone the TGGT1_248500 predicted Nup37 genomic DNA end with a 1xHA tag for AID or BioID or 3xHA
fTg272350(*-1215)_dhfrp_ga[59]	tgcaaggtttcgtgctgatcGAATGCAGAGAGGATCCTCCGTG		To clone the TGGT1_272350 predicted RAE1 gDNA in the pHPT vector with DHFR promotor end
rTg272350(no*)_1xHA_ga[60]	tccgggacgtcgtacgggtaTCGGCGGGTTGTCGTTTTAGG		To clone the TGGT1_272350 predicted RAE1 genomic DNA end with a 1xHA tag for AID or BioID or 3xHA
fTg305790(*-1826)_dhfrp_ga[60]	tgcaaggtttcgtgctgatcGGGACTTCTACGGCAGGGAGC		To clone the TGGT1_305790 predicted Nup206 gDNA in the pHPT vector with DHFR promotor end
rTg305790(no*)_1xHA_ga[59]	tccgggacgtcgtacgggtaCACTTTTTTGTCCGGTTTCGGTGTC		To clone the TGGT1_305790 predicted Nup206 genomic DNA end with a 1xHA tag for AID or BioID or 3xHA
fTg310610(*-1191)_dhfrp_ga[60]	tgcaaggtttcgtgctgatcCTCGCTCTTGCTTCTCTGGC		To clone the TGGT1_310610 predicted Nup43 gDNA in the pHPT vector with DHFR promotor end
rTg310610(no*)_1xHA_ga[62]	tccgggacgtcgtacgggtaGCAAAGTTCGCGCGGCG		To clone the TGGT1_310610 predicted Nup43 genomic DNA end with a 1xHA tag for AID or BioID or 3xHA
fTg311625(*-1910)_dhfrp_ga[60]	tgcaaggtttcgtgctgatcAAGAGGGAGAGACGGCGGAAG		To clone the TGGT1_311625 predicted Nup43 gDNA in the pHPT vector with DHFR promotor end
rTg311625(no*)_1xHA_ga[61]	tccgggacgtcgtacgggtaGCTCGAACGATTCTTCGTCCTC		To clone the TGGT1_311625 genomic DNA end with a 1xHA tag for AID or BioID or 3xHA

### Sheet: Sheet2
ID	ID
TGGT1_201700	TG*1_201700
TGGT1_203780	TG*1_203780
TGGT1_211700	TG*1_211700
TGGT1_213900	TG*1_213900
TGGT1_214200	TG*1_214200
TGGT1_214600	TG*1_214600		Forward
TGGT1_219710	TG*1_219710		Reverse
TGGT1_223760	TG*1_223760
TGGT1_226340	TG*1_226340
TGGT1_227060	TG*1_227060
TGGT1_228100	TG*1_228100
TGGT1_243310	TG*1_243310
TGGT1_248500	TG*1_248500
TGGT1_250700	TG*1_250700
TGGT1_258850	TG*1_258850
TGGT1_258970	TG*1_258970
TGGT1_261430	TG*1_261430
TGGT1_265840	TG*1_265840
TGGT1_267650	TG*1_267650
TGGT1_272350	TG*1_272350
TGGT1_273850	TG*1_273850
TGGT1_275490	TG*1_275490
TGGT1_286230	TG*1_286230
TGGT1_288030	TG*1_288030
TGGT1_294730	TG*1_294730
TGGT1_297745	TG*1_297745
TGGT1_297830	TG*1_297830
TGGT1_305790	TG*1_305790
TGGT1_310610	TG*1_310610
TGGT1_311625	TG*1_311625
TGGT1_311625	TG*1_311625
TGGT1_313130	TG*1_313130
TGGT1_313430	TG*1_313430
TGGT1_314970	TG*1_314970

### Sheet: Sheet3
Candidate tagging
Gene name/ID	Tag	Type	Sequence (5'->3')
Nup302/TG*_259640	3xHA-BioID2	Forward	caaggtttcgtgctgatcGGTAAGAGAACGAAGCGACGG
		Reverse	cgggacgtcgtacgggctgccTTCCCTGCGTTCTTCGAGCAG
Nup302/TG*_259640	6xTY1	Forward	tcgacggtatcgataagctagGGTAAGAGAACGAAGCGACGG
		Reverse	GTCCTGGTTGGTGTGGACTTCgctgccTTCCCTGCGTTCTTCGAGCAG
Nup134/TG*_240510	3xHA-BioID2 or 3xHA-AID	Forward	caaggtttcgtgctgatcGCCAAGGGAGCCGCATCCC
		Reverse	cgggacgtcgtacgggctgccCCATCTGCCGAAACCACCGG
Nup68/TG*_273850	3xHA-BioID2 or 3xHA-AID	Forward	caaggtttcgtgctgatcCTTTCCGTGGCTTGAACGAG
		Reverse	cgggacgtcgtacgggctgccTTCACCATGTTTCGCATCCGATG
Nup145/TG*_203780	3xHA-AID	Forward	tgcaaggtttcgtgctgatcGCGACCGATTCACGGGTTGG
		Reverse	tccgggacgtcgtacgggtaTTTTTTTGTTCGCTTGATAGTCAGTCG
Sac3/TG*_211700	3xHA-AID	Forward	tgcaaggtttcgtgctgatcGAAGCGAAGGAGACAGGCCG
		Reverse	tccgggacgtcgtacgggtaTGCCGTCGACCTGACAATGTAG
Sac3/TG*_211700	6xTY1	Forward	tcgacggtatcgataagctagGAAGCGAAGGAGACAGGCCG
		Reverse	GTCCTGGTTGGTGTGGACTTCgctgccTGCCGTCGACCTGACAATGTAG
TG*_214200	3xHA-AID	Forward	tgcaaggtttcgtgctgatcCTCCAGCGACGCATCGCC
		Reverse	tccgggacgtcgtacgggtaggatccTGCGTCAGCCTCTTCTTCTTCC
Nup433/TG*_214600	3xHA-AID	Forward	tgcaaggtttcgtgctgatcCTTTCTCTTTGGCATCGGAAGGAAG
		Reverse	tccgggacgtcgtacgggtaAACAACGCGCGAGGACGTG
TG*_219710	3xHA-AID	Forward	tgcaaggtttcgtgctgatcGTGTCAGAGTGCAGACATGCGC
		Reverse	tccgggacgtcgtacgggtaggatccGGATGCACGGGAGGCTTCAGC
Nup169/TG*_223760	3xHA-AID	Forward	tgcaaggtttcgtgctgatcGCTGGAAAGACTTCAGGGGTCG
		Reverse	tccgggacgtcgtacgggtaAACGCCTGCTCCCAAGTAAAGC
Nup281/TG*_226950 (ME49)	3xHA-AID	Forward	tgcaaggtttcgtgctgatcGAAACTCAGGGCCGACTCCAGAAC
		Reverse	tccgggacgtcgtacgggtaGTTGAGAGGATTGGACGTTCTCGG
Nup139a/TG*_227060	3xHA-AID	Forward	tgcaaggtttcgtgctgatcccctggatttccgcaggtcg
		Reverse	tccgggacgtcgtacgggtaCACTGGCTGGAAGAGGGGC
TG*_248500	3xHA-AID	Forward	tgcaaggtttcgtgctgatcGACTTACAATAGCATATCCCCGTAGCC
		Reverse	tccgggacgtcgtacgggtaCCGCACTCCTTTTCTGCGG
TG*_258850	3xHA-AID	Forward	tgcaaggtttcgtgctgatcGCGCATGAAGAGGGTGAGGAC
		Reverse	tccgggacgtcgtacgggtaCTTGTCCGGGTTTATGAGGTCTGC
Nup327/TG*_258970	3xHA-AID	Forward	tgcaaggtttcgtgctgatcTGTTGCGCCTCTAGAGGTCCC
		Reverse	tccgggacgtcgtacgggtaGCTGTCTATGGGTTGTTGAAG
TgGle1/TG*_259172	3xHA-AID	Forward	tgcaaggtttcgtgctgatcCAGTCTGCACCTCGCTTCCG
		Reverse	tccgggacgtcgtacgggtaGACATCCGGATTTGCTTCCGTGG
Nup148/TG*_265840	3xHA-AID	Forward	tgcaaggtttcgtgctgatcCATATGTCTGTCTGTGCATATTTATGAAC
		Reverse	tccgggacgtcgtacgggtaTTCTGCATCCTCGTCTGAGGC
Nup324/TG*_267650	3xHA-AID	Forward	tgcaaggtttcgtgctgatcGACGAAGAAGCAGAACACAGACAC
		Reverse	tccgggacgtcgtacgggtaCTCGGCGCTCAAGAGACG
Nup216/TG*_275490	3xHA-AID	Forward	tgcaaggtttcgtgctgatcGCGGCCCTCTTTCGAACTTCTAC
		Reverse	tccgggacgtcgtacgggtaAGAGAAGTCCCCAAGACCGAGAG
Nup279/TG*_286230	3xHA-AID	Forward	tgcaaggtttcgtgctgatcGTAAAAACAGGCATTAACGCAGCTAG
		Reverse	tccgggacgtcgtacgggtaCACCTCCTCAGAACATGCGAG
TG*_288030	3xHA-AID	Forward	tgcaaggtttcgtgctgatcAGACAGCCCCCGCGCTTCTC
		Reverse	tccgggacgtcgtacgggtaTTTGCTATCGTCTTCCTCGACAACCA
TG*_294730	3xHA-AID	Forward	tgcaaggtttcgtgctgatcGGACAAAAGAAATCGATATGTCGACG
		Reverse	tccgggacgtcgtacgggtaCCACTGGATGTCTCTTCGGGTG
Nup413/TG*_297745	3xHA-AID	Forward	tgcaaggtttcgtgctgatcGGCGACTCTCTCAGCTTCCC
		Reverse	tccgggacgtcgtacgggtaCGCGACCCACTTCCACTGG
Nup139b/TG*_297830	3xHA-AID	Forward	tgcaaggtttcgtgctgatcGCTGCGCCAGAAGGAGGATG
		Reverse	tccgggacgtcgtacgggtaGAGAGAAACCTTCTGCATGAGC
Nup139b/TG*_297830	6xTY1	Forward	caacggatgtaaaagcttGCTGCGCCAGAAGGAGGATG
		Reverse	GTCCTGGTTGGTGTGGACTTCgctgccGAGAGAAACCTTCTGCATGAGC
Nup43/TG*_310610	3xHA-AID	Forward	tgcaaggtttcgtgctgatcCTCGCTCTTGCTTCTCTGGC
		Reverse	tccgggacgtcgtacgggtaGCAAAGTTCGCGCGGCG
TG*_311625	3xHA-AID	Forward	tgcaaggtttcgtgctgatcAAGAGGGAGAGACGGCGGAAG
		Reverse	tccgggacgtcgtacgggtaGCTCGAACGATTCTTCGTCCTC
TG*_313130	3xHA-AID	Forward	tgcaaggtttcgtgctgatcCCACATTCATTGCTGCCGCACA
		Reverse	tccgggacgtcgtacgggtaggatccGCCGTGCTGTATCTGGGCTTC
Nup593/TG*_313430	3xHA-AID	Forward	tgcaaggtttcgtgctgatcCTATGTTTTGCCTCTTTTGCTCTCTTTTC
		Reverse	tccgggacgtcgtacgggtaTGATTCTACGTCGCTATCTGCTC
TG*_260670/Centrin-3	3xHA-AID	Forward	tgcaaggtttcgtgctgatcAGAGTTGGTGAGAGAGGCTCTGC
		Reverse	tccgggacgtcgtacgggtaGTACAAGCTCGTTTGCTTCATGATCG
Sec13/TG*_201700	3xHA-AID	Forward	tgcaaggtttcgtgctgatcGTCAACAAACGCCTCAAGGCCC
		Reverse	tccgggacgtcgtacgggtaGTTTCCTTTGTAAGGCGCATACATC
TG*_250700	3xHA-AID	Forward	TGCAAGGTTTCGTGCTGATCGAACTGTCACTGCTCTCGTCCG
		Reverse	TCCGGGACGTCGTACGGGTAGGGACCTGCTCCGGCAAGGAAAG
TG*_261430	3xHA-AID	Forward	TGCAAGGTTTCGTGCTGATCCGTCCTCAGCGGTCTCTGC
		Reverse	TCCGGGACGTCGTACGGGTACTCGTCGCTCAAATCATCGTC
Rae1/TG*_272350	3xHA-AID	Forward	tgcaaggtttcgtgctgatcGAATGCAGAGAGGATCCTCCGTG
		Reverse	tccgggacgtcgtacgggtaTCGGCGGGTTGTCGTTTTAGG
TG*_281640	3xHA-AID	Forward	tgcaaggtttcgtgctgatcCCCTTCTCCCCGTCAGTACGAGC
		Reverse	tccgggacgtcgtacgggtaCTGCGAAAGCAGTTTCCGCAGC
TG*_305790	3xHA-AID	Forward	tgcaaggtttcgtgctgatcGGGACTTCTACGGCAGGGAGC
		Reverse	tccgggacgtcgtacgggtaCACTTTTTTGTCCGGTTTCGGTGTC
NCT reporter strain
Transfection PCR (HR with Ku80 locus)		Forward	ACTCGTTGGACACGCCGCGTGTAATAGAGGGCCGGCCCTACCGTTCGTATAGCATAC
		Reverse	gatggacgaaactggaagtcgaaagggaaccCCAACGCGTGCGCAGAAAC
TG*_258850	3xFLAG	Forward	gaagaaatcaagcaagATGGGAAGAAGTGGGGACTCCTCG
		Reverse	ctccgtcatgatctttataatcCTTGTCCGGGTTTATGAGGTCTGC
Tag Validation
r1xHA universal reverse primer		Reverse	AGCGTAGTCCGGGACGTCGTAC
Nup68/TG*_273850		Forward	GGTTAATTCGGGAAAGCGTTCG
Nup134/TG*_240510		Forward	GCAGCTGAGACAAGAAATGCG
Nup302/TG*_259640		Forward	GACGAGGCGGACGGTCTC
Nup145/TG*_203780		Forward	TCGGTATCGACAGCGGCAC
Sac3/TG*_211700		Forward	GGCAAGGAGGGCAACGAGG
Nup433/TG*_214600		Forward	GCTTCTCAGAGACGGCAGAC
Nup169/TG*_223760		Forward	CCCGGCAGCTACCTCATTGTG
Nup281/TG*_226950 (ME49)		Forward	ATAACAGCAGCAACCTCTCTTCTG
Nup139a/TG*_227060		Forward	CAGTCCTATGGGATTTTGCATGTTG
Nup327/TG*_258970		Forward	GAAACGCTGAAAGCGCTCG
TgGle1/TG*_259172		Forward	GGTGAATTCTTGAGAGTCAGGTTGC
Nup148/TG*_265840		Forward	AGACTACCTCCAACGATACAGGG
Nup324/TG*_267650		Forward	CTCATGGGATGTCCCTGCCTG
Nup216/TG*_275490		Forward	CCACCCACTTGTCCAGCGC
Nup279/TG*_286230		Forward	GAGAGTGGCACAAAGGCGC
Nup413/TG*_297745		Forward	GGACCTGCACCTTCGTCTGTC
Nup139b/TG*_297830		Forward	AGAAACTCTGGAGACGCAAGTG
Nup43/TG*_310610		Forward	CACTGTGTTCCCCAGCCTCC
Nup593/TG*_313430		Forward	TCTCTAATATGCAGCCGAGCG
